# Crop modeling defines opportunities and challenges for drought escape, water capture, and yield increase using chilling-tolerant sorghum

**DOI:** 10.1101/2021.01.27.428532

**Authors:** Rubí Raymundo, Sarah Sexton-Bowser, Ignacio A. Ciampitti, Geoffrey Morris

## Abstract

Many crop species, particularly those of tropical origin, are chilling sensitive so improved chilling tolerance can enhance production of these crops in temperate regions. For the cereal crop sorghum (*Sorghum bicolor L.*) early planting and chilling tolerance have been investigated for >50 years, but the potential value or tradeoffs of this genotype × management change has not been formally evaluated with modeling. To assess the potential of early-planted chilling-tolerant grain sorghum in the central US sorghum belt, we conducted CERES-Sorghum simulations and characterized scenarios under which this change would be expected to enhance (or diminish) drought escape, water capture, and yield. We conducted crop growth modeling for full- and short-season hybrids under rainfed systems that were simulated to be planted in very early (April), early (May 15), and normal (June 15) planting dates over 1986–2015 in four locations in Kansas representative of the central US sorghum belt. Simulations indicated that very early planting will generally lead to lower initial soil moisture, longer growing periods, and higher evapotranspiration. Very early planting is expected to extend the growing period by 20% for short- or full-season hybrids, reduce evaporation during fallow periods, and increase plant transpiration in the two-thirds of years with the highest precipitation (mean > 428 mm), leading to 11% and 7% increase grain yield for short- and full-season hybrids, respectively. Thus, in this major sorghum growing region very early and early planting could reduce risks of terminal droughts, extend seasons, and increase rotation options, suggesting that further development of chilling tolerant hybrids is warranted.
