## Supplementary File 2 for "Crop modeling defines opportunities and challenges for drought escape, water capture, and yield increase using chilling-tolerant sorghum": model_testing_EDAT_chilling tolerance_new.csv

experiment	number	year	pdate	S_EDAT	O_EDAT	month	experiment1	S_EDAT_tbase6	S_EDAT_tbase8	S_EDAT_tbase10	pdate1	edate1
AB16_b1	1	2016	2016098	18	19	(April)	AB16_b1 (April)	17	18	19	04/07/2016	04/26/2016
AB16_b2	2	2016	2016106	10	13	(April)	AB16_b2 (April)	9	10	11	04/15/2016	04/28/2016
AB17	3	2017	2017115	13	13	(April)	AB17 (April)	12	13	15	04/25/2017	05/08/2017
HA17	4	2017	2017110	17	18	(April)	HA17 (April)	16	17	19	04/20/2017	05/08/2017
HA18	5	2018	2018107	14	15	(April)	HA18 (April)	13	14	17	04/17/2018	05/02/2018
MN17	6	2017	2017127	7	6	(May)	MN17 (May)	7	7	8	05/08/2017	05/14/2017
AB18	7	2018	2018127	6	3	(May)	AB18 (May)	6	6	7	05/07/2018	05/10/2018
MN18	8	2018	2018156	5	6	(June)	MN18 (June)	5	5	6	06/05/2018	06/11/2018
