## Supplementary File 2 for "Crop modeling defines opportunities and challenges for drought escape, water capture, and yield increase using chilling-tolerant sorghum": dnw_all.csv

locyear	LOC	year	a_rain	dnw	dnw1	dnw2
Colby1986	Colby	1986	351.972	1	1	1
Colby1987	Colby	1987	403.693	2	2	1
Colby1988	Colby	1988	389.018	2	1	1
Colby1989	Colby	1989	161.025	1	1	1
Colby1990	Colby	1990	476.848	2	2	2
Colby1991	Colby	1991	520.734	2	3	2
Colby1992	Colby	1992	613.613	3	3	3
Colby1993	Colby	1993	727.134	3	3	3
Colby1994	Colby	1994	579.926	3	3	2
Colby1995	Colby	1995	534.774	3	3	2
Colby1996	Colby	1996	582.421	3	3	3
Colby1997	Colby	1997	353.775	1	1	1
Colby1998	Colby	1998	508.435	2	3	2
Colby1999	Colby	1999	521.083	3	3	2
Colby2000	Colby	2000	364.066	1	1	1
Colby2001	Colby	2001	407.141	2	2	1
Colby2002	Colby	2002	280.408	1	1	1
Colby2003	Colby	2003	308.536	1	1	1
Colby2004	Colby	2004	443.93	2	2	2
Colby2005	Colby	2005	435.679	2	2	2
Colby2006	Colby	2006	475.533	2	2	2
Colby2007	Colby	2007	398.84	2	1	1
Colby2008	Colby	2008	438.398	2	2	2
Colby2009	Colby	2009	565.719	3	3	2
Colby2010	Colby	2010	407.289	2	2	1
Colby2011	Colby	2011	411.704	2	2	1
Colby2012	Colby	2012	252.649	1	1	1
Colby2013	Colby	2013	324.147	1	1	1
Colby2014	Colby	2014	416.196	2	2	1
Colby2015	Colby	2015	578.176	3	3	2
Gcity1986	Gcity	1986	379.815	2	2	1
Gcity1987	Gcity	1987	330.446	1	1	1
Gcity1988	Gcity	1988	264.052	1	1	1
Gcity1989	Gcity	1989	517.306	3	3	2
Gcity1990	Gcity	1990	418.043	2	2	1
Gcity1991	Gcity	1991	361.405	2	2	1
Gcity1992	Gcity	1992	355.784	2	1	1
Gcity1993	Gcity	1993	567.549	3	3	2
Gcity1994	Gcity	1994	340.485	1	1	1
Gcity1995	Gcity	1995	605.002	3	3	3
Gcity1996	Gcity	1996	1316.09	3	3	3
Gcity1997	Gcity	1997	560.76	3	3	2
Gcity1998	Gcity	1998	399.217	2	2	1
Gcity1999	Gcity	1999	511.135	2	3	2
Gcity2000	Gcity	2000	414.775	2	2	1
Gcity2001	Gcity	2001	463.877	2	2	2
Gcity2002	Gcity	2002	253.227	1	1	1
Gcity2003	Gcity	2003	394.418	2	2	1
Gcity2004	Gcity	2004	539.269	3	3	2
Gcity2005	Gcity	2005	236.468	1	1	1
Gcity2006	Gcity	2006	528.004	3	3	2
Gcity2007	Gcity	2007	380.02	2	2	1
Gcity2008	Gcity	2008	394.713	2	2	1
Gcity2009	Gcity	2009	479.105	2	2	2
Gcity2010	Gcity	2010	354.028	2	1	1
Gcity2011	Gcity	2011	252.786	1	1	1
Gcity2012	Gcity	2012	281.999	1	1	1
Gcity2013	Gcity	2013	202.382	1	1	1
Gcity2014	Gcity	2014	503.824	2	3	2
Gcity2015	Gcity	2015	546.295	3	3	2
Hayes1986	Hayes	1986	560.464	2	2	2
Hayes1987	Hayes	1987	678.871	3	3	3
Hayes1988	Hayes	1988	401.996	1	1	1
Hayes1989	Hayes	1989	403.557	1	1	1
Hayes1990	Hayes	1990	668.082	3	3	3
Hayes1991	Hayes	1991	541.251	2	2	2
Hayes1992	Hayes	1992	749.317	3	3	3
Hayes1993	Hayes	1993	877.911	3	3	3
Hayes1994	Hayes	1994	392.419	1	1	1
Hayes1995	Hayes	1995	399.718	1	1	1
Hayes1996	Hayes	1996	635.544	3	3	3
Hayes1997	Hayes	1997	534.175	2	2	2
Hayes1998	Hayes	1998	596.7	2	3	3
Hayes1999	Hayes	1999	491.005	2	2	2
Hayes2000	Hayes	2000	523.977	2	2	2
Hayes2001	Hayes	2001	643.601	3	3	3
Hayes2002	Hayes	2002	348.949	1	1	1
Hayes2003	Hayes	2003	517.495	2	2	2
Hayes2004	Hayes	2004	581.876	2	3	3
Hayes2005	Hayes	2005	533.882	2	2	2
Hayes2006	Hayes	2006	470.796	2	1	2
Hayes2007	Hayes	2007	775.019	3	3	3
Hayes2008	Hayes	2008	684.653	3	3	3
Hayes2009	Hayes	2009	501.026	2	2	2
Hayes2010	Hayes	2010	499.249	2	2	2
Hayes2011	Hayes	2011	433.688	1	1	2
Hayes2012	Hayes	2012	371.34	1	1	1
Hayes2013	Hayes	2013	413.885	1	1	1
Hayes2014	Hayes	2014	517.462	2	2	2
Hayes2015	Hayes	2015	464.83	2	1	2
Manha1986	Manha	1986	1034.078	3	3	3
Manha1987	Manha	1987	726.446	2	2	3
Manha1988	Manha	1988	435.896	1	1	2
Manha1989	Manha	1989	704.856	2	1	3
Manha1990	Manha	1990	832.437	2	2	3
Manha1991	Manha	1991	566.609	1	1	2
Manha1992	Manha	1992	929.572	3	3	3
Manha1993	Manha	1993	1292.346	3	3	3
Manha1994	Manha	1994	535.2	1	1	2
Manha1995	Manha	1995	761.776	2	2	3
Manha1996	Manha	1996	677.32	1	1	3
Manha1997	Manha	1997	729.662	2	2	3
Manha1998	Manha	1998	935.615	3	3	3
Manha1999	Manha	1999	874.527	2	2	3
Manha2000	Manha	2000	556.489	1	1	2
Manha2001	Manha	2001	941.576	3	3	3
Manha2002	Manha	2002	637.706	1	1	3
Manha2003	Manha	2003	773.783	2	2	3
Manha2004	Manha	2004	876.003	2	2	3
Manha2005	Manha	2005	880.122	2	3	3
Manha2006	Manha	2006	747.413	2	2	3
Manha2007	Manha	2007	1077.983	3	3	3
Manha2008	Manha	2008	1032.724	3	3	3
Manha2009	Manha	2009	928.78	2	3	3
Manha2010	Manha	2010	805.239	2	2	3
Manha2011	Manha	2011	797.998	2	2	3
Manha2012	Manha	2012	545.422	1	1	2
Manha2013	Manha	2013	635.533	1	1	3
Manha2014	Manha	2014	679.675	2	1	3
Manha2015	Manha	2015	1058.495	3	3	3
