## Supplementary File 2 for "Crop modeling defines opportunities and challenges for drought escape, water capture, and yield increase using chilling-tolerant sorghum": ESAA_SNX_SQX.csv

	locyear	RUNNO	TRNO	YEAR	TNAM	cult	PD	FA_GS	ESAA	LOC	a_rain	dnw	dnw1	source	dnw2
1	Colby1986	271	10	1986	Colby_11_p1		p1	FA	42.169	Colby	351.972	1	1	SQX	1
4	Colby1987	272	10	1987	Colby_11_p1		p1	FA	7.595	Colby	403.693	2	2	SQX	1
6	Colby1988	273	10	1988	Colby_11_p1		p1	FA	43.887	Colby	389.018	2	1	SQX	1
8	Colby1989	274	10	1989	Colby_11_p1		p1	FA	0.858	Colby	161.025	1	1	SQX	1
10	Colby1990	275	10	1990	Colby_11_p1		p1	FA	16.135	Colby	476.848	2	2	SQX	2
12	Colby1991	276	10	1991	Colby_11_p1		p1	FA	22.167	Colby	520.734	2	3	SQX	2
14	Colby1992	277	10	1992	Colby_11_p1		p1	FA	1.141	Colby	613.613	3	3	SQX	3
16	Colby1993	278	10	1993	Colby_11_p1		p1	FA	0.321	Colby	727.134	3	3	SQX	3
18	Colby1994	279	10	1994	Colby_11_p1		p1	FA	63.239	Colby	579.926	3	3	SQX	2
20	Colby1995	280	10	1995	Colby_11_p1		p1	FA	1.82	Colby	534.774	3	3	SQX	2
22	Colby1996	281	10	1996	Colby_11_p1		p1	FA	39.476	Colby	582.421	3	3	SQX	3
24	Colby1997	282	10	1997	Colby_11_p1		p1	FA	25.699	Colby	353.775	1	1	SQX	1
26	Colby1998	283	10	1998	Colby_11_p1		p1	FA	36.598	Colby	508.435	2	3	SQX	2
27	Colby1999	284	10	1999	Colby_11_p1		p1	FA	19.546	Colby	521.083	3	3	SQX	2
30	Colby2000	285	10	2000	Colby_11_p1		p1	FA	22.212	Colby	364.066	1	1	SQX	1
32	Colby2001	286	10	2001	Colby_11_p1		p1	FA	57.396	Colby	407.141	2	2	SQX	1
34	Colby2002	287	10	2002	Colby_11_p1		p1	FA	47.904	Colby	280.408	1	1	SQX	1
36	Colby2003	288	10	2003	Colby_11_p1		p1	FA	17.973	Colby	308.536	1	1	SQX	1
38	Colby2004	289	10	2004	Colby_11_p1		p1	FA	27.5	Colby	443.93	2	2	SQX	2
40	Colby2005	290	10	2005	Colby_11_p1		p1	FA	12.226	Colby	435.679	2	2	SQX	2
42	Colby2006	291	10	2006	Colby_11_p1		p1	FA	57.32	Colby	475.533	2	2	SQX	2
44	Colby2007	292	10	2007	Colby_11_p1		p1	FA	23.263	Colby	398.84	2	1	SQX	1
46	Colby2008	293	10	2008	Colby_11_p1		p1	FA	25.71	Colby	438.398	2	2	SQX	2
48	Colby2009	294	10	2009	Colby_11_p1		p1	FA	9.917	Colby	565.719	3	3	SQX	2
50	Colby2010	295	10	2010	Colby_11_p1		p1	FA	22.307	Colby	407.289	2	2	SQX	1
52	Colby2011	296	10	2011	Colby_11_p1		p1	FA	5.442	Colby	411.704	2	2	SQX	1
53	Colby2012	297	10	2012	Colby_11_p1		p1	FA	30.704	Colby	252.649	1	1	SQX	1
56	Colby2013	298	10	2013	Colby_11_p1		p1	FA	47.309	Colby	324.147	1	1	SQX	1
58	Colby2014	299	10	2014	Colby_11_p1		p1	FA	1.554	Colby	416.196	2	2	SQX	1
60	Colby2015	300	10	2015	Colby_11_p1		p1	FA	32.119	Colby	578.176	3	3	SQX	2
62	Gcity1986	91	4	1986	Gcity_11_p1		p1	FA	28.664	Gcity	379.815	2	2	SQX	1
64	Gcity1987	92	4	1987	Gcity_11_p1		p1	FA	6.45	Gcity	330.446	1	1	SQX	1
66	Gcity1988	93	4	1988	Gcity_11_p1		p1	FA	62.84	Gcity	264.052	1	1	SQX	1
68	Gcity1989	94	4	1989	Gcity_11_p1		p1	FA	4.958	Gcity	517.306	3	3	SQX	2
70	Gcity1990	95	4	1990	Gcity_11_p1		p1	FA	19.924	Gcity	418.043	2	2	SQX	1
72	Gcity1991	96	4	1991	Gcity_11_p1		p1	FA	42.251	Gcity	361.405	2	2	SQX	1
74	Gcity1992	97	4	1992	Gcity_11_p1		p1	FA	0.351	Gcity	355.784	2	1	SQX	1
76	Gcity1993	98	4	1993	Gcity_11_p1		p1	FA	65.565	Gcity	567.549	3	3	SQX	2
78	Gcity1994	99	4	1994	Gcity_11_p1		p1	FA	3.729	Gcity	340.485	1	1	SQX	1
79	Gcity1995	100	4	1995	Gcity_11_p1		p1	FA	11.808	Gcity	605.002	3	3	SQX	3
81	Gcity1996	101	4	1996	Gcity_11_p1		p1	FA	121.057	Gcity	1316.09	3	3	SQX	3
84	Gcity1997	102	4	1997	Gcity_11_p1		p1	FA	36.915	Gcity	560.76	3	3	SQX	2
86	Gcity1998	103	4	1998	Gcity_11_p1		p1	FA	34.206	Gcity	399.217	2	2	SQX	1
88	Gcity1999	104	4	1999	Gcity_11_p1		p1	FA	48.176	Gcity	511.135	2	3	SQX	2
90	Gcity2000	105	4	2000	Gcity_11_p1		p1	FA	8.107	Gcity	414.775	2	2	SQX	1
92	Gcity2001	106	4	2001	Gcity_11_p1		p1	FA	36.401	Gcity	463.877	2	2	SQX	2
94	Gcity2002	107	4	2002	Gcity_11_p1		p1	FA	68.938	Gcity	253.227	1	1	SQX	1
96	Gcity2003	108	4	2003	Gcity_11_p1		p1	FA	56.629	Gcity	394.418	2	2	SQX	1
98	Gcity2004	109	4	2004	Gcity_11_p1		p1	FA	149.197	Gcity	539.269	3	3	SQX	2
100	Gcity2005	110	4	2005	Gcity_11_p1		p1	FA	19.771	Gcity	236.468	1	1	SQX	1
102	Gcity2006	111	4	2006	Gcity_11_p1		p1	FA	34.891	Gcity	528.004	3	3	SQX	2
104	Gcity2007	112	4	2007	Gcity_11_p1		p1	FA	56.984	Gcity	380.02	2	2	SQX	1
106	Gcity2008	113	4	2008	Gcity_11_p1		p1	FA	63.473	Gcity	394.713	2	2	SQX	1
107	Gcity2009	114	4	2009	Gcity_11_p1		p1	FA	34.427	Gcity	479.105	2	2	SQX	2
110	Gcity2010	115	4	2010	Gcity_11_p1		p1	FA	35.142	Gcity	354.028	2	1	SQX	1
112	Gcity2011	116	4	2011	Gcity_11_p1		p1	FA	38.546	Gcity	252.786	1	1	SQX	1
114	Gcity2012	117	4	2012	Gcity_11_p1		p1	FA	35.753	Gcity	281.999	1	1	SQX	1
116	Gcity2013	118	4	2013	Gcity_11_p1		p1	FA	44.082	Gcity	202.382	1	1	SQX	1
118	Gcity2014	119	4	2014	Gcity_11_p1		p1	FA	43.643	Gcity	503.824	2	3	SQX	2
120	Gcity2015	120	4	2015	Gcity_11_p1		p1	FA	23.24	Gcity	546.295	3	3	SQX	2
122	Hayes1986	1	1	1986	Hayes_11_p1		p1	FA	85.22	Hayes	560.464	2	2	SQX	2
124	Hayes1987	2	1	1987	Hayes_11_p1		p1	FA	51.477	Hayes	678.871	3	3	SQX	3
126	Hayes1988	3	1	1988	Hayes_11_p1		p1	FA	62.737	Hayes	401.996	1	1	SQX	1
128	Hayes1989	4	1	1989	Hayes_11_p1		p1	FA	9.751	Hayes	403.557	1	1	SQX	1
130	Hayes1990	5	1	1990	Hayes_11_p1		p1	FA	48.243	Hayes	668.082	3	3	SQX	3
132	Hayes1991	6	1	1991	Hayes_11_p1		p1	FA	40.414	Hayes	541.251	2	2	SQX	2
133	Hayes1992	7	1	1992	Hayes_11_p1		p1	FA	10.822	Hayes	749.317	3	3	SQX	3
136	Hayes1993	8	1	1993	Hayes_11_p1		p1	FA	73.107	Hayes	877.911	3	3	SQX	3
138	Hayes1994	9	1	1994	Hayes_11_p1		p1	FA	29.23	Hayes	392.419	1	1	SQX	1
140	Hayes1995	10	1	1995	Hayes_11_p1		p1	FA	14.443	Hayes	399.718	1	1	SQX	1
142	Hayes1996	11	1	1996	Hayes_11_p1		p1	FA	50.615	Hayes	635.544	3	3	SQX	3
144	Hayes1997	12	1	1997	Hayes_11_p1		p1	FA	41.719	Hayes	534.175	2	2	SQX	2
146	Hayes1998	13	1	1998	Hayes_11_p1		p1	FA	38.297	Hayes	596.7	2	3	SQX	3
148	Hayes1999	14	1	1999	Hayes_11_p1		p1	FA	45.403	Hayes	491.005	2	2	SQX	2
150	Hayes2000	15	1	2000	Hayes_11_p1		p1	FA	16.024	Hayes	523.977	2	2	SQX	2
152	Hayes2001	16	1	2001	Hayes_11_p1		p1	FA	67.762	Hayes	643.601	3	3	SQX	3
154	Hayes2002	17	1	2002	Hayes_11_p1		p1	FA	60.603	Hayes	348.949	1	1	SQX	1
156	Hayes2003	18	1	2003	Hayes_11_p1		p1	FA	71.884	Hayes	517.495	2	2	SQX	2
158	Hayes2004	19	1	2004	Hayes_11_p1		p1	FA	45.863	Hayes	581.876	2	3	SQX	3
159	Hayes2005	20	1	2005	Hayes_11_p1		p1	FA	50.594	Hayes	533.882	2	2	SQX	2
161	Hayes2006	21	1	2006	Hayes_11_p1		p1	FA	68.95	Hayes	470.796	2	1	SQX	2
164	Hayes2007	22	1	2007	Hayes_11_p1		p1	FA	68.491	Hayes	775.019	3	3	SQX	3
166	Hayes2008	23	1	2008	Hayes_11_p1		p1	FA	51.083	Hayes	684.653	3	3	SQX	3
168	Hayes2009	24	1	2009	Hayes_11_p1		p1	FA	22.075	Hayes	501.026	2	2	SQX	2
170	Hayes2010	25	1	2010	Hayes_11_p1		p1	FA	6.184	Hayes	499.249	2	2	SQX	2
172	Hayes2011	26	1	2011	Hayes_11_p1		p1	FA	37.404	Hayes	433.688	1	1	SQX	2
174	Hayes2012	27	1	2012	Hayes_11_p1		p1	FA	66.889	Hayes	371.34	1	1	SQX	1
176	Hayes2013	28	1	2013	Hayes_11_p1		p1	FA	50.641	Hayes	413.885	1	1	SQX	1
178	Hayes2014	29	1	2014	Hayes_11_p1		p1	FA	80.276	Hayes	517.462	2	2	SQX	2
180	Hayes2015	30	1	2015	Hayes_11_p1		p1	FA	16.855	Hayes	464.83	2	1	SQX	2
182	Manha1986	181	7	1986	Manha_11_p1		p1	FA	114.55	Manha	1034.078	3	3	SQX	3
184	Manha1987	182	7	1987	Manha_11_p1		p1	FA	102.825	Manha	726.446	2	2	SQX	3
186	Manha1988	183	7	1988	Manha_11_p1		p1	FA	77.583	Manha	435.896	1	1	SQX	2
187	Manha1989	184	7	1989	Manha_11_p1		p1	FA	105.445	Manha	704.856	2	1	SQX	3
190	Manha1990	185	7	1990	Manha_11_p1		p1	FA	42.818	Manha	832.437	2	2	SQX	3
192	Manha1991	186	7	1991	Manha_11_p1		p1	FA	60.608	Manha	566.609	1	1	SQX	2
194	Manha1992	187	7	1992	Manha_11_p1		p1	FA	54.628	Manha	929.572	3	3	SQX	3
196	Manha1993	188	7	1993	Manha_11_p1		p1	FA	122.267	Manha	1292.346	3	3	SQX	3
198	Manha1994	189	7	1994	Manha_11_p1		p1	FA	58.91	Manha	535.2	1	1	SQX	2
200	Manha1995	190	7	1995	Manha_11_p1		p1	FA	34.808	Manha	761.776	2	2	SQX	3
202	Manha1996	191	7	1996	Manha_11_p1		p1	FA	94.604	Manha	677.32	1	1	SQX	3
204	Manha1997	192	7	1997	Manha_11_p1		p1	FA	50.598	Manha	729.662	2	2	SQX	3
206	Manha1998	193	7	1998	Manha_11_p1		p1	FA	43.236	Manha	935.615	3	3	SQX	3
208	Manha1999	194	7	1999	Manha_11_p1		p1	FA	68.726	Manha	874.527	2	2	SQX	3
210	Manha2000	195	7	2000	Manha_11_p1		p1	FA	40.426	Manha	556.489	1	1	SQX	2
212	Manha2001	196	7	2001	Manha_11_p1		p1	FA	120.076	Manha	941.576	3	3	SQX	3
213	Manha2002	197	7	2002	Manha_11_p1		p1	FA	69.753	Manha	637.706	1	1	SQX	3
216	Manha2003	198	7	2003	Manha_11_p1		p1	FA	10.678	Manha	773.783	2	2	SQX	3
218	Manha2004	199	7	2004	Manha_11_p1		p1	FA	35.483	Manha	876.003	2	2	SQX	3
220	Manha2005	200	7	2005	Manha_11_p1		p1	FA	88.587	Manha	880.122	2	3	SQX	3
222	Manha2006	201	7	2006	Manha_11_p1		p1	FA	40.421	Manha	747.413	2	2	SQX	3
224	Manha2007	202	7	2007	Manha_11_p1		p1	FA	101.83	Manha	1077.983	3	3	SQX	3
226	Manha2008	203	7	2008	Manha_11_p1		p1	FA	77.632	Manha	1032.724	3	3	SQX	3
228	Manha2009	204	7	2009	Manha_11_p1		p1	FA	76.322	Manha	928.78	2	3	SQX	3
230	Manha2010	205	7	2010	Manha_11_p1		p1	FA	104.405	Manha	805.239	2	2	SQX	3
232	Manha2011	206	7	2011	Manha_11_p1		p1	FA	57.598	Manha	797.998	2	2	SQX	3
234	Manha2012	207	7	2012	Manha_11_p1		p1	FA	82.33	Manha	545.422	1	1	SQX	2
236	Manha2013	208	7	2013	Manha_11_p1		p1	FA	58.762	Manha	635.533	1	1	SQX	3
238	Manha2014	209	7	2014	Manha_11_p1		p1	FA	90.591	Manha	679.675	2	1	SQX	3
239	Manha2015	210	7	2015	Manha_11_p1		p1	FA	61.899	Manha	1058.495	3	3	SQX	3
11	Colby1986	301	11	1986	Colby_11_p5		p5	FA	19.558	Colby	351.972	1	1	SQX	1
41	Colby1987	302	11	1987	Colby_11_p5		p5	FA	2.318	Colby	403.693	2	2	SQX	1
61	Colby1988	303	11	1988	Colby_11_p5		p5	FA	22.124	Colby	389.018	2	1	SQX	1
82	Colby1989	304	11	1989	Colby_11_p5		p5	FA	0.868	Colby	161.025	1	1	SQX	1
101	Colby1990	305	11	1990	Colby_11_p5		p5	FA	10.553	Colby	476.848	2	2	SQX	2
121	Colby1991	306	11	1991	Colby_11_p5		p5	FA	9.705	Colby	520.734	2	3	SQX	2
141	Colby1992	307	11	1992	Colby_11_p5		p5	FA	1.015	Colby	613.613	3	3	SQX	3
162	Colby1993	308	11	1993	Colby_11_p5		p5	FA	0.418	Colby	727.134	3	3	SQX	3
181	Colby1994	309	11	1994	Colby_11_p5		p5	FA	38.321	Colby	579.926	3	3	SQX	2
201	Colby1995	310	11	1995	Colby_11_p5		p5	FA	1.592	Colby	534.774	3	3	SQX	2
221	Colby1996	311	11	1996	Colby_11_p5		p5	FA	3.887	Colby	582.421	3	3	SQX	3
241	Colby1997	312	11	1997	Colby_11_p5		p5	FA	3.896	Colby	353.775	1	1	SQX	1
261	Colby1998	313	11	1998	Colby_11_p5		p5	FA	30.583	Colby	508.435	2	3	SQX	2
271	Colby1999	314	11	1999	Colby_11_p5		p5	FA	8.497	Colby	521.083	3	3	SQX	2
301	Colby2000	315	11	2000	Colby_11_p5		p5	FA	1.533	Colby	364.066	1	1	SQX	1
321	Colby2001	316	11	2001	Colby_11_p5		p5	FA	29.503	Colby	407.141	2	2	SQX	1
341	Colby2002	317	11	2002	Colby_11_p5		p5	FA	47.61	Colby	280.408	1	1	SQX	1
361	Colby2003	318	11	2003	Colby_11_p5		p5	FA	16.873	Colby	308.536	1	1	SQX	1
381	Colby2004	319	11	2004	Colby_11_p5		p5	FA	1.141	Colby	443.93	2	2	SQX	2
401	Colby2005	320	11	2005	Colby_11_p5		p5	FA	0.319	Colby	435.679	2	2	SQX	2
421	Colby2006	321	11	2006	Colby_11_p5		p5	FA	1.804	Colby	475.533	2	2	SQX	2
441	Colby2007	322	11	2007	Colby_11_p5		p5	FA	19.041	Colby	398.84	2	1	SQX	1
461	Colby2008	323	11	2008	Colby_11_p5		p5	FA	5.739	Colby	438.398	2	2	SQX	2
481	Colby2009	324	11	2009	Colby_11_p5		p5	FA	1.217	Colby	565.719	3	3	SQX	2
501	Colby2010	325	11	2010	Colby_11_p5		p5	FA	17.181	Colby	407.289	2	2	SQX	1
521	Colby2011	326	11	2011	Colby_11_p5		p5	FA	0.651	Colby	411.704	2	2	SQX	1
531	Colby2012	327	11	2012	Colby_11_p5		p5	FA	6.087	Colby	252.649	1	1	SQX	1
561	Colby2013	328	11	2013	Colby_11_p5		p5	FA	36.315	Colby	324.147	1	1	SQX	1
581	Colby2014	329	11	2014	Colby_11_p5		p5	FA	1.532	Colby	416.196	2	2	SQX	1
601	Colby2015	330	11	2015	Colby_11_p5		p5	FA	24.686	Colby	578.176	3	3	SQX	2
621	Gcity1986	121	5	1986	Gcity_11_p5		p5	FA	14.883	Gcity	379.815	2	2	SQX	1
641	Gcity1987	122	5	1987	Gcity_11_p5		p5	FA	2.755	Gcity	330.446	1	1	SQX	1
661	Gcity1988	123	5	1988	Gcity_11_p5		p5	FA	36.019	Gcity	264.052	1	1	SQX	1
681	Gcity1989	124	5	1989	Gcity_11_p5		p5	FA	2.232	Gcity	517.306	3	3	SQX	2
701	Gcity1990	125	5	1990	Gcity_11_p5		p5	FA	16.559	Gcity	418.043	2	2	SQX	1
721	Gcity1991	126	5	1991	Gcity_11_p5		p5	FA	22.016	Gcity	361.405	2	2	SQX	1
741	Gcity1992	127	5	1992	Gcity_11_p5		p5	FA	0.35	Gcity	355.784	2	1	SQX	1
761	Gcity1993	128	5	1993	Gcity_11_p5		p5	FA	32.992	Gcity	567.549	3	3	SQX	2
781	Gcity1994	129	5	1994	Gcity_11_p5		p5	FA	7.008	Gcity	340.485	1	1	SQX	1
791	Gcity1995	130	5	1995	Gcity_11_p5		p5	FA	11.759	Gcity	605.002	3	3	SQX	3
811	Gcity1996	131	5	1996	Gcity_11_p5		p5	FA	61.235	Gcity	1316.09	3	3	SQX	3
841	Gcity1997	132	5	1997	Gcity_11_p5		p5	FA	24.604	Gcity	560.76	3	3	SQX	2
861	Gcity1998	133	5	1998	Gcity_11_p5		p5	FA	27.703	Gcity	399.217	2	2	SQX	1
881	Gcity1999	134	5	1999	Gcity_11_p5		p5	FA	51.535	Gcity	511.135	2	3	SQX	2
901	Gcity2000	135	5	2000	Gcity_11_p5		p5	FA	3.838	Gcity	414.775	2	2	SQX	1
921	Gcity2001	136	5	2001	Gcity_11_p5		p5	FA	24.603	Gcity	463.877	2	2	SQX	2
941	Gcity2002	137	5	2002	Gcity_11_p5		p5	FA	41.398	Gcity	253.227	1	1	SQX	1
961	Gcity2003	138	5	2003	Gcity_11_p5		p5	FA	14.091	Gcity	394.418	2	2	SQX	1
981	Gcity2004	139	5	2004	Gcity_11_p5		p5	FA	31.436	Gcity	539.269	3	3	SQX	2
1001	Gcity2005	140	5	2005	Gcity_11_p5		p5	FA	19.287	Gcity	236.468	1	1	SQX	1
1021	Gcity2006	141	5	2006	Gcity_11_p5		p5	FA	19.153	Gcity	528.004	3	3	SQX	2
1041	Gcity2007	142	5	2007	Gcity_11_p5		p5	FA	31.896	Gcity	380.02	2	2	SQX	1
1061	Gcity2008	143	5	2008	Gcity_11_p5		p5	FA	38.474	Gcity	394.713	2	2	SQX	1
1071	Gcity2009	144	5	2009	Gcity_11_p5		p5	FA	13.38	Gcity	479.105	2	2	SQX	2
1101	Gcity2010	145	5	2010	Gcity_11_p5		p5	FA	14.837	Gcity	354.028	2	1	SQX	1
1121	Gcity2011	146	5	2011	Gcity_11_p5		p5	FA	26.882	Gcity	252.786	1	1	SQX	1
1141	Gcity2012	147	5	2012	Gcity_11_p5		p5	FA	19.036	Gcity	281.999	1	1	SQX	1
1161	Gcity2013	148	5	2013	Gcity_11_p5		p5	FA	42.966	Gcity	202.382	1	1	SQX	1
1181	Gcity2014	149	5	2014	Gcity_11_p5		p5	FA	43.621	Gcity	503.824	2	3	SQX	2
1201	Gcity2015	150	5	2015	Gcity_11_p5		p5	FA	6.563	Gcity	546.295	3	3	SQX	2
1221	Hayes1986	31	2	1986	Hayes_11_p5		p5	FA	42.298	Hayes	560.464	2	2	SQX	2
1241	Hayes1987	32	2	1987	Hayes_11_p5		p5	FA	12.1	Hayes	678.871	3	3	SQX	3
1261	Hayes1988	33	2	1988	Hayes_11_p5		p5	FA	47.514	Hayes	401.996	1	1	SQX	1
1281	Hayes1989	34	2	1989	Hayes_11_p5		p5	FA	9.648	Hayes	403.557	1	1	SQX	1
1301	Hayes1990	35	2	1990	Hayes_11_p5		p5	FA	40.886	Hayes	668.082	3	3	SQX	3
1321	Hayes1991	36	2	1991	Hayes_11_p5		p5	FA	27.625	Hayes	541.251	2	2	SQX	2
1331	Hayes1992	37	2	1992	Hayes_11_p5		p5	FA	7.393	Hayes	749.317	3	3	SQX	3
1361	Hayes1993	38	2	1993	Hayes_11_p5		p5	FA	24.794	Hayes	877.911	3	3	SQX	3
1381	Hayes1994	39	2	1994	Hayes_11_p5		p5	FA	22.972	Hayes	392.419	1	1	SQX	1
1401	Hayes1995	40	2	1995	Hayes_11_p5		p5	FA	9.677	Hayes	399.718	1	1	SQX	1
1421	Hayes1996	41	2	1996	Hayes_11_p5		p5	FA	25.595	Hayes	635.544	3	3	SQX	3
1441	Hayes1997	42	2	1997	Hayes_11_p5		p5	FA	26.771	Hayes	534.175	2	2	SQX	2
1461	Hayes1998	43	2	1998	Hayes_11_p5		p5	FA	17.601	Hayes	596.7	2	3	SQX	3
1481	Hayes1999	44	2	1999	Hayes_11_p5		p5	FA	20.602	Hayes	491.005	2	2	SQX	2
1501	Hayes2000	45	2	2000	Hayes_11_p5		p5	FA	10.897	Hayes	523.977	2	2	SQX	2
1521	Hayes2001	46	2	2001	Hayes_11_p5		p5	FA	41.931	Hayes	643.601	3	3	SQX	3
1541	Hayes2002	47	2	2002	Hayes_11_p5		p5	FA	39.98	Hayes	348.949	1	1	SQX	1
1561	Hayes2003	48	2	2003	Hayes_11_p5		p5	FA	47.05	Hayes	517.495	2	2	SQX	2
1581	Hayes2004	49	2	2004	Hayes_11_p5		p5	FA	25.079	Hayes	581.876	2	3	SQX	3
1591	Hayes2005	50	2	2005	Hayes_11_p5		p5	FA	13.628	Hayes	533.882	2	2	SQX	2
1611	Hayes2006	51	2	2006	Hayes_11_p5		p5	FA	40.988	Hayes	470.796	2	1	SQX	2
1641	Hayes2007	52	2	2007	Hayes_11_p5		p5	FA	47.732	Hayes	775.019	3	3	SQX	3
1661	Hayes2008	53	2	2008	Hayes_11_p5		p5	FA	33.641	Hayes	684.653	3	3	SQX	3
1681	Hayes2009	54	2	2009	Hayes_11_p5		p5	FA	0.615	Hayes	501.026	2	2	SQX	2
1701	Hayes2010	55	2	2010	Hayes_11_p5		p5	FA	1.112	Hayes	499.249	2	2	SQX	2
1721	Hayes2011	56	2	2011	Hayes_11_p5		p5	FA	31.278	Hayes	433.688	1	1	SQX	2
1741	Hayes2012	57	2	2012	Hayes_11_p5		p5	FA	26.308	Hayes	371.34	1	1	SQX	1
1761	Hayes2013	58	2	2013	Hayes_11_p5		p5	FA	41.451	Hayes	413.885	1	1	SQX	1
1781	Hayes2014	59	2	2014	Hayes_11_p5		p5	FA	53.099	Hayes	517.462	2	2	SQX	2
1801	Hayes2015	60	2	2015	Hayes_11_p5		p5	FA	13.13	Hayes	464.83	2	1	SQX	2
1821	Manha1986	211	8	1986	Manha_11_p5		p5	FA	53.69	Manha	1034.078	3	3	SQX	3
1841	Manha1987	212	8	1987	Manha_11_p5		p5	FA	35.713	Manha	726.446	2	2	SQX	3
1861	Manha1988	213	8	1988	Manha_11_p5		p5	FA	34.67	Manha	435.896	1	1	SQX	2
1871	Manha1989	214	8	1989	Manha_11_p5		p5	FA	53.612	Manha	704.856	2	1	SQX	3
1901	Manha1990	215	8	1990	Manha_11_p5		p5	FA	32.964	Manha	832.437	2	2	SQX	3
1921	Manha1991	216	8	1991	Manha_11_p5		p5	FA	44.481	Manha	566.609	1	1	SQX	2
1941	Manha1992	217	8	1992	Manha_11_p5		p5	FA	14.502	Manha	929.572	3	3	SQX	3
1961	Manha1993	218	8	1993	Manha_11_p5		p5	FA	51.376	Manha	1292.346	3	3	SQX	3
1981	Manha1994	219	8	1994	Manha_11_p5		p5	FA	19.023	Manha	535.2	1	1	SQX	2
2001	Manha1995	220	8	1995	Manha_11_p5		p5	FA	24.003	Manha	761.776	2	2	SQX	3
2021	Manha1996	221	8	1996	Manha_11_p5		p5	FA	70.359	Manha	677.32	1	1	SQX	3
2041	Manha1997	222	8	1997	Manha_11_p5		p5	FA	33.919	Manha	729.662	2	2	SQX	3
2061	Manha1998	223	8	1998	Manha_11_p5		p5	FA	33.147	Manha	935.615	3	3	SQX	3
2081	Manha1999	224	8	1999	Manha_11_p5		p5	FA	47.675	Manha	874.527	2	2	SQX	3
2101	Manha2000	225	8	2000	Manha_11_p5		p5	FA	29.801	Manha	556.489	1	1	SQX	2
2121	Manha2001	226	8	2001	Manha_11_p5		p5	FA	75.043	Manha	941.576	3	3	SQX	3
2131	Manha2002	227	8	2002	Manha_11_p5		p5	FA	54.044	Manha	637.706	1	1	SQX	3
2161	Manha2003	228	8	2003	Manha_11_p5		p5	FA	1.945	Manha	773.783	2	2	SQX	3
2181	Manha2004	229	8	2004	Manha_11_p5		p5	FA	9.775	Manha	876.003	2	2	SQX	3
2201	Manha2005	230	8	2005	Manha_11_p5		p5	FA	67.319	Manha	880.122	2	3	SQX	3
2221	Manha2006	231	8	2006	Manha_11_p5		p5	FA	12.305	Manha	747.413	2	2	SQX	3
2241	Manha2007	232	8	2007	Manha_11_p5		p5	FA	49.393	Manha	1077.983	3	3	SQX	3
2261	Manha2008	233	8	2008	Manha_11_p5		p5	FA	45.112	Manha	1032.724	3	3	SQX	3
2281	Manha2009	234	8	2009	Manha_11_p5		p5	FA	28.186	Manha	928.78	2	3	SQX	3
2301	Manha2010	235	8	2010	Manha_11_p5		p5	FA	62.916	Manha	805.239	2	2	SQX	3
2321	Manha2011	236	8	2011	Manha_11_p5		p5	FA	47.125	Manha	797.998	2	2	SQX	3
2341	Manha2012	237	8	2012	Manha_11_p5		p5	FA	53.291	Manha	545.422	1	1	SQX	2
2361	Manha2013	238	8	2013	Manha_11_p5		p5	FA	54.756	Manha	635.533	1	1	SQX	3
2381	Manha2014	239	8	2014	Manha_11_p5		p5	FA	57.405	Manha	679.675	2	1	SQX	3
2391	Manha2015	240	8	2015	Manha_11_p5		p5	FA	48.622	Manha	1058.495	3	3	SQX	3
1	Colby1986	301	11	1986	Colby_11_p5	11	p5	FA	32.568	Colby	351.972	1	1	SNX	1
7	Colby1987	302	11	1987	Colby_11_p5	11	p5	FA	45.171	Colby	403.693	2	2	SNX	1
9	Colby1988	303	11	1988	Colby_11_p5	11	p5	FA	26.959	Colby	389.018	2	1	SNX	1
15	Colby1989	304	11	1989	Colby_11_p5	11	p5	FA	6.967	Colby	161.025	1	1	SNX	1
17	Colby1990	305	11	1990	Colby_11_p5	11	p5	FA	54.317	Colby	476.848	2	2	SNX	2
23	Colby1991	306	11	1991	Colby_11_p5	11	p5	FA	47.488	Colby	520.734	2	3	SNX	2
25	Colby1992	307	11	1992	Colby_11_p5	11	p5	FA	14.551	Colby	613.613	3	3	SNX	3
31	Colby1993	308	11	1993	Colby_11_p5	11	p5	FA	29.176	Colby	727.134	3	3	SNX	3
34	Colby1994	309	11	1994	Colby_11_p5	11	p5	FA	37.866	Colby	579.926	3	3	SNX	2
39	Colby1995	310	11	1995	Colby_11_p5	11	p5	FA	56.825	Colby	534.774	3	3	SNX	2
42	Colby1996	311	11	1996	Colby_11_p5	11	p5	FA	29.62	Colby	582.421	3	3	SNX	3
47	Colby1997	312	11	1997	Colby_11_p5	11	p5	FA	17.755	Colby	353.775	1	1	SNX	1
50	Colby1998	313	11	1998	Colby_11_p5	11	p5	FA	39.327	Colby	508.435	2	3	SNX	2
53	Colby1999	314	11	1999	Colby_11_p5	11	p5	FA	41.855	Colby	521.083	3	3	SNX	2
59	Colby2000	315	11	2000	Colby_11_p5	11	p5	FA	29.581	Colby	364.066	1	1	SNX	1
61	Colby2001	316	11	2001	Colby_11_p5	11	p5	FA	51.258	Colby	407.141	2	2	SNX	1
67	Colby2002	317	11	2002	Colby_11_p5	11	p5	FA	14.223	Colby	280.408	1	1	SNX	1
69	Colby2003	318	11	2003	Colby_11_p5	11	p5	FA	49.046	Colby	308.536	1	1	SNX	1
75	Colby2004	319	11	2004	Colby_11_p5	11	p5	FA	40.442	Colby	443.93	2	2	SNX	2
77	Colby2005	320	11	2005	Colby_11_p5	11	p5	FA	35.47	Colby	435.679	2	2	SNX	2
81	Colby2006	321	11	2006	Colby_11_p5	11	p5	FA	20.576	Colby	475.533	2	2	SNX	2
87	Colby2007	322	11	2007	Colby_11_p5	11	p5	FA	54.15	Colby	398.84	2	1	SNX	1
89	Colby2008	323	11	2008	Colby_11_p5	11	p5	FA	29.265	Colby	438.398	2	2	SNX	2
95	Colby2009	324	11	2009	Colby_11_p5	11	p5	FA	52.741	Colby	565.719	3	3	SNX	2
97	Colby2010	325	11	2010	Colby_11_p5	11	p5	FA	45.089	Colby	407.289	2	2	SNX	1
103	Colby2011	326	11	2011	Colby_11_p5	11	p5	FA	33.048	Colby	411.704	2	2	SNX	1
105	Colby2012	327	11	2012	Colby_11_p5	11	p5	FA	36.445	Colby	252.649	1	1	SNX	1
111	Colby2013	328	11	2013	Colby_11_p5	11	p5	FA	19.477	Colby	324.147	1	1	SNX	1
114	Colby2014	329	11	2014	Colby_11_p5	11	p5	FA	14.633	Colby	416.196	2	2	SNX	1
119	Colby2015	330	11	2015	Colby_11_p5	11	p5	FA	59.336	Colby	578.176	3	3	SNX	2
122	Gcity1986	121	5	1986	Gcity_11_p5	11	p5	FA	22.368	Gcity	379.815	2	2	SNX	1
127	Gcity1987	122	5	1987	Gcity_11_p5	11	p5	FA	30.103	Gcity	330.446	1	1	SNX	1
130	Gcity1988	123	5	1988	Gcity_11_p5	11	p5	FA	31.456	Gcity	264.052	1	1	SNX	1
133	Gcity1989	124	5	1989	Gcity_11_p5	11	p5	FA	19.368	Gcity	517.306	3	3	SNX	2
139	Gcity1990	125	5	1990	Gcity_11_p5	11	p5	FA	70.975	Gcity	418.043	2	2	SNX	1
141	Gcity1991	126	5	1991	Gcity_11_p5	11	p5	FA	27.348	Gcity	361.405	2	2	SNX	1
147	Gcity1992	127	5	1992	Gcity_11_p5	11	p5	FA	10.817	Gcity	355.784	2	1	SNX	1
149	Gcity1993	128	5	1993	Gcity_11_p5	11	p5	FA	46.777	Gcity	567.549	3	3	SNX	2
155	Gcity1994	129	5	1994	Gcity_11_p5	11	p5	FA	56.34	Gcity	340.485	1	1	SNX	1
157	Gcity1995	130	5	1995	Gcity_11_p5	11	p5	FA	37.145	Gcity	605.002	3	3	SNX	3
161	Gcity1996	131	5	1996	Gcity_11_p5	11	p5	FA	45.645	Gcity	1316.09	3	3	SNX	3
167	Gcity1997	132	5	1997	Gcity_11_p5	11	p5	FA	34.67	Gcity	560.76	3	3	SNX	2
169	Gcity1998	133	5	1998	Gcity_11_p5	11	p5	FA	45.999	Gcity	399.217	2	2	SNX	1
175	Gcity1999	134	5	1999	Gcity_11_p5	11	p5	FA	60.518	Gcity	511.135	2	3	SNX	2
177	Gcity2000	135	5	2000	Gcity_11_p5	11	p5	FA	44.272	Gcity	414.775	2	2	SNX	1
183	Gcity2001	136	5	2001	Gcity_11_p5	11	p5	FA	45.371	Gcity	463.877	2	2	SNX	2
185	Gcity2002	137	5	2002	Gcity_11_p5	11	p5	FA	21.809	Gcity	253.227	1	1	SNX	1
191	Gcity2003	138	5	2003	Gcity_11_p5	11	p5	FA	48.472	Gcity	394.418	2	2	SNX	1
194	Gcity2004	139	5	2004	Gcity_11_p5	11	p5	FA	46.148	Gcity	539.269	3	3	SNX	2
199	Gcity2005	140	5	2005	Gcity_11_p5	11	p5	FA	13.118	Gcity	236.468	1	1	SNX	1
202	Gcity2006	141	5	2006	Gcity_11_p5	11	p5	FA	37.483	Gcity	528.004	3	3	SNX	2
207	Gcity2007	142	5	2007	Gcity_11_p5	11	p5	FA	46.57	Gcity	380.02	2	2	SNX	1
210	Gcity2008	143	5	2008	Gcity_11_p5	11	p5	FA	47.87	Gcity	394.713	2	2	SNX	1
213	Gcity2009	144	5	2009	Gcity_11_p5	11	p5	FA	52.915	Gcity	479.105	2	2	SNX	2
219	Gcity2010	145	5	2010	Gcity_11_p5	11	p5	FA	47.631	Gcity	354.028	2	1	SNX	1
221	Gcity2011	146	5	2011	Gcity_11_p5	11	p5	FA	40.883	Gcity	252.786	1	1	SNX	1
227	Gcity2012	147	5	2012	Gcity_11_p5	11	p5	FA	23.896	Gcity	281.999	1	1	SNX	1
229	Gcity2013	148	5	2013	Gcity_11_p5	11	p5	FA	23.372	Gcity	202.382	1	1	SNX	1
235	Gcity2014	149	5	2014	Gcity_11_p5	11	p5	FA	12.632	Gcity	503.824	2	3	SNX	2
237	Gcity2015	150	5	2015	Gcity_11_p5	11	p5	FA	30.836	Gcity	546.295	3	3	SNX	2
242	Hayes1986	31	2	1986	Hayes_11_p5	11	p5	FA	39.918	Hayes	560.464	2	2	SNX	2
247	Hayes1987	32	2	1987	Hayes_11_p5	11	p5	FA	64.141	Hayes	678.871	3	3	SNX	3
250	Hayes1988	33	2	1988	Hayes_11_p5	11	p5	FA	29.796	Hayes	401.996	1	1	SNX	1
255	Hayes1989	34	2	1989	Hayes_11_p5	11	p5	FA	13.491	Hayes	403.557	1	1	SNX	1
258	Hayes1990	35	2	1990	Hayes_11_p5	11	p5	FA	74.741	Hayes	668.082	3	3	SNX	3
263	Hayes1991	36	2	1991	Hayes_11_p5	11	p5	FA	59.231	Hayes	541.251	2	2	SNX	2
266	Hayes1992	37	2	1992	Hayes_11_p5	11	p5	FA	16.547	Hayes	749.317	3	3	SNX	3
269	Hayes1993	38	2	1993	Hayes_11_p5	11	p5	FA	49.544	Hayes	877.911	3	3	SNX	3
275	Hayes1994	39	2	1994	Hayes_11_p5	11	p5	FA	45.794	Hayes	392.419	1	1	SNX	1
277	Hayes1995	40	2	1995	Hayes_11_p5	11	p5	FA	53.311	Hayes	399.718	1	1	SNX	1
283	Hayes1996	41	2	1996	Hayes_11_p5	11	p5	FA	36.841	Hayes	635.544	3	3	SNX	3
285	Hayes1997	42	2	1997	Hayes_11_p5	11	p5	FA	35.317	Hayes	534.175	2	2	SNX	2
291	Hayes1998	43	2	1998	Hayes_11_p5	11	p5	FA	37.274	Hayes	596.7	2	3	SNX	3
293	Hayes1999	44	2	1999	Hayes_11_p5	11	p5	FA	50.996	Hayes	491.005	2	2	SNX	2
299	Hayes2000	45	2	2000	Hayes_11_p5	11	p5	FA	43.952	Hayes	523.977	2	2	SNX	2
302	Hayes2001	46	2	2001	Hayes_11_p5	11	p5	FA	47.454	Hayes	643.601	3	3	SNX	3
307	Hayes2002	47	2	2002	Hayes_11_p5	11	p5	FA	43.873	Hayes	348.949	1	1	SNX	1
310	Hayes2003	48	2	2003	Hayes_11_p5	11	p5	FA	56.028	Hayes	517.495	2	2	SNX	2
315	Hayes2004	49	2	2004	Hayes_11_p5	11	p5	FA	43.48	Hayes	581.876	2	3	SNX	3
318	Hayes2005	50	2	2005	Hayes_11_p5	11	p5	FA	37.612	Hayes	533.882	2	2	SNX	2
322	Hayes2006	51	2	2006	Hayes_11_p5	11	p5	FA	34.956	Hayes	470.796	2	1	SNX	2
327	Hayes2007	52	2	2007	Hayes_11_p5	11	p5	FA	47.514	Hayes	775.019	3	3	SNX	3
330	Hayes2008	53	2	2008	Hayes_11_p5	11	p5	FA	61.659	Hayes	684.653	3	3	SNX	3
335	Hayes2009	54	2	2009	Hayes_11_p5	11	p5	FA	57.139	Hayes	501.026	2	2	SNX	2
338	Hayes2010	55	2	2010	Hayes_11_p5	11	p5	FA	44.264	Hayes	499.249	2	2	SNX	2
343	Hayes2011	56	2	2011	Hayes_11_p5	11	p5	FA	29.098	Hayes	433.688	1	1	SNX	2
346	Hayes2012	57	2	2012	Hayes_11_p5	11	p5	FA	43.567	Hayes	371.34	1	1	SNX	1
349	Hayes2013	58	2	2013	Hayes_11_p5	11	p5	FA	30.388	Hayes	413.885	1	1	SNX	1
355	Hayes2014	59	2	2014	Hayes_11_p5	11	p5	FA	24.35	Hayes	517.462	2	2	SNX	2
357	Hayes2015	60	2	2015	Hayes_11_p5	11	p5	FA	59.712	Hayes	464.83	2	1	SNX	2
363	Manha1986	211	8	1986	Manha_11_p5	11	p5	FA	74.531	Manha	1034.078	3	3	SNX	3
365	Manha1987	212	8	1987	Manha_11_p5	11	p5	FA	68.478	Manha	726.446	2	2	SNX	3
371	Manha1988	213	8	1988	Manha_11_p5	11	p5	FA	37.542	Manha	435.896	1	1	SNX	2
373	Manha1989	214	8	1989	Manha_11_p5	11	p5	FA	29.303	Manha	704.856	2	1	SNX	3
379	Manha1990	215	8	1990	Manha_11_p5	11	p5	FA	53.475	Manha	832.437	2	2	SNX	3
382	Manha1991	216	8	1991	Manha_11_p5	11	p5	FA	72.568	Manha	566.609	1	1	SNX	2
387	Manha1992	217	8	1992	Manha_11_p5	11	p5	FA	34.093	Manha	929.572	3	3	SNX	3
390	Manha1993	218	8	1993	Manha_11_p5	11	p5	FA	81.96	Manha	1292.346	3	3	SNX	3
395	Manha1994	219	8	1994	Manha_11_p5	11	p5	FA	77.233	Manha	535.2	1	1	SNX	2
398	Manha1995	220	8	1995	Manha_11_p5	11	p5	FA	72.082	Manha	761.776	2	2	SNX	3
402	Manha1996	221	8	1996	Manha_11_p5	11	p5	FA	51.453	Manha	677.32	1	1	SNX	3
407	Manha1997	222	8	1997	Manha_11_p5	11	p5	FA	56.069	Manha	729.662	2	2	SNX	3
410	Manha1998	223	8	1998	Manha_11_p5	11	p5	FA	55.486	Manha	935.615	3	3	SNX	3
415	Manha1999	224	8	1999	Manha_11_p5	11	p5	FA	79.875	Manha	874.527	2	2	SNX	3
418	Manha2000	225	8	2000	Manha_11_p5	11	p5	FA	75.747	Manha	556.489	1	1	SNX	2
423	Manha2001	226	8	2001	Manha_11_p5	11	p5	FA	97.01	Manha	941.576	3	3	SNX	3
426	Manha2002	227	8	2002	Manha_11_p5	11	p5	FA	79.914	Manha	637.706	1	1	SNX	3
429	Manha2003	228	8	2003	Manha_11_p5	11	p5	FA	68.982	Manha	773.783	2	2	SNX	3
435	Manha2004	229	8	2004	Manha_11_p5	11	p5	FA	66.359	Manha	876.003	2	2	SNX	3
437	Manha2005	230	8	2005	Manha_11_p5	11	p5	FA	40.805	Manha	880.122	2	3	SNX	3
443	Manha2006	231	8	2006	Manha_11_p5	11	p5	FA	59.709	Manha	747.413	2	2	SNX	3
445	Manha2007	232	8	2007	Manha_11_p5	11	p5	FA	77.492	Manha	1077.983	3	3	SNX	3
451	Manha2008	233	8	2008	Manha_11_p5	11	p5	FA	66.443	Manha	1032.724	3	3	SNX	3
453	Manha2009	234	8	2009	Manha_11_p5	11	p5	FA	64.793	Manha	928.78	2	3	SNX	3
459	Manha2010	235	8	2010	Manha_11_p5	11	p5	FA	75.13	Manha	805.239	2	2	SNX	3
462	Manha2011	236	8	2011	Manha_11_p5	11	p5	FA	60.024	Manha	797.998	2	2	SNX	3
467	Manha2012	237	8	2012	Manha_11_p5	11	p5	FA	41.48	Manha	545.422	1	1	SNX	2
470	Manha2013	238	8	2013	Manha_11_p5	11	p5	FA	88.435	Manha	635.533	1	1	SNX	3
475	Manha2014	239	8	2014	Manha_11_p5	11	p5	FA	49.883	Manha	679.675	2	1	SNX	3
478	Manha2015	240	8	2015	Manha_11_p5	11	p5	FA	83.184	Manha	1058.495	3	3	SNX	3
11	Colby1986	331	12	1986	Colby_11_p9	11	p9	FA	96.05	Colby	351.972	1	1	SNX	1
71	Colby1987	332	12	1987	Colby_11_p9	11	p9	FA	113.508	Colby	403.693	2	2	SNX	1
91	Colby1988	333	12	1988	Colby_11_p9	11	p9	FA	109.862	Colby	389.018	2	1	SNX	1
151	Colby1989	334	12	1989	Colby_11_p9	11	p9	FA	19.31	Colby	161.025	1	1	SNX	1
171	Colby1990	335	12	1990	Colby_11_p9	11	p9	FA	143.028	Colby	476.848	2	2	SNX	2
231	Colby1991	336	12	1991	Colby_11_p9	11	p9	FA	145.307	Colby	520.734	2	3	SNX	2
251	Colby1992	337	12	1992	Colby_11_p9	11	p9	FA	94.077	Colby	613.613	3	3	SNX	3
311	Colby1993	338	12	1993	Colby_11_p9	11	p9	FA	71.321	Colby	727.134	3	3	SNX	3
341	Colby1994	339	12	1994	Colby_11_p9	11	p9	FA	78.306	Colby	579.926	3	3	SNX	2
391	Colby1995	340	12	1995	Colby_11_p9	11	p9	FA	152.735	Colby	534.774	3	3	SNX	2
421	Colby1996	341	12	1996	Colby_11_p9	11	p9	FA	70.761	Colby	582.421	3	3	SNX	3
471	Colby1997	342	12	1997	Colby_11_p9	11	p9	FA	53.315	Colby	353.775	1	1	SNX	1
501	Colby1998	343	12	1998	Colby_11_p9	11	p9	FA	75.587	Colby	508.435	2	3	SNX	2
531	Colby1999	344	12	1999	Colby_11_p9	11	p9	FA	101.983	Colby	521.083	3	3	SNX	2
591	Colby2000	345	12	2000	Colby_11_p9	11	p9	FA	44.988	Colby	364.066	1	1	SNX	1
611	Colby2001	346	12	2001	Colby_11_p9	11	p9	FA	84.669	Colby	407.141	2	2	SNX	1
671	Colby2002	347	12	2002	Colby_11_p9	11	p9	FA	56.265	Colby	280.408	1	1	SNX	1
691	Colby2003	348	12	2003	Colby_11_p9	11	p9	FA	106.48	Colby	308.536	1	1	SNX	1
751	Colby2004	349	12	2004	Colby_11_p9	11	p9	FA	77.262	Colby	443.93	2	2	SNX	2
771	Colby2005	350	12	2005	Colby_11_p9	11	p9	FA	103.911	Colby	435.679	2	2	SNX	2
811	Colby2006	351	12	2006	Colby_11_p9	11	p9	FA	49.134	Colby	475.533	2	2	SNX	2
871	Colby2007	352	12	2007	Colby_11_p9	11	p9	FA	89.28	Colby	398.84	2	1	SNX	1
891	Colby2008	353	12	2008	Colby_11_p9	11	p9	FA	70.172	Colby	438.398	2	2	SNX	2
951	Colby2009	354	12	2009	Colby_11_p9	11	p9	FA	123.249	Colby	565.719	3	3	SNX	2
971	Colby2010	355	12	2010	Colby_11_p9	11	p9	FA	119.062	Colby	407.289	2	2	SNX	1
1031	Colby2011	356	12	2011	Colby_11_p9	11	p9	FA	72.349	Colby	411.704	2	2	SNX	1
1051	Colby2012	357	12	2012	Colby_11_p9	11	p9	FA	53.052	Colby	252.649	1	1	SNX	1
1111	Colby2013	358	12	2013	Colby_11_p9	11	p9	FA	59.259	Colby	324.147	1	1	SNX	1
1141	Colby2014	359	12	2014	Colby_11_p9	11	p9	FA	87.367	Colby	416.196	2	2	SNX	1
1191	Colby2015	360	12	2015	Colby_11_p9	11	p9	FA	168.264	Colby	578.176	3	3	SNX	2
1221	Gcity1986	151	6	1986	Gcity_11_p9	11	p9	FA	91.06	Gcity	379.815	2	2	SNX	1
1271	Gcity1987	152	6	1987	Gcity_11_p9	11	p9	FA	97.3	Gcity	330.446	1	1	SNX	1
1301	Gcity1988	153	6	1988	Gcity_11_p9	11	p9	FA	90.876	Gcity	264.052	1	1	SNX	1
1331	Gcity1989	154	6	1989	Gcity_11_p9	11	p9	FA	114.308	Gcity	517.306	3	3	SNX	2
1391	Gcity1990	155	6	1990	Gcity_11_p9	11	p9	FA	125.872	Gcity	418.043	2	2	SNX	1
1411	Gcity1991	156	6	1991	Gcity_11_p9	11	p9	FA	102.048	Gcity	361.405	2	2	SNX	1
1471	Gcity1992	157	6	1992	Gcity_11_p9	11	p9	FA	55.379	Gcity	355.784	2	1	SNX	1
1491	Gcity1993	158	6	1993	Gcity_11_p9	11	p9	FA	115.285	Gcity	567.549	3	3	SNX	2
1551	Gcity1994	159	6	1994	Gcity_11_p9	11	p9	FA	131.783	Gcity	340.485	1	1	SNX	1
1571	Gcity1995	160	6	1995	Gcity_11_p9	11	p9	FA	111.782	Gcity	605.002	3	3	SNX	3
1611	Gcity1996	161	6	1996	Gcity_11_p9	11	p9	FA	135.92	Gcity	1316.09	3	3	SNX	3
1671	Gcity1997	162	6	1997	Gcity_11_p9	11	p9	FA	133.336	Gcity	560.76	3	3	SNX	2
1691	Gcity1998	163	6	1998	Gcity_11_p9	11	p9	FA	88.619	Gcity	399.217	2	2	SNX	1
1751	Gcity1999	164	6	1999	Gcity_11_p9	11	p9	FA	124.403	Gcity	511.135	2	3	SNX	2
1771	Gcity2000	165	6	2000	Gcity_11_p9	11	p9	FA	85.447	Gcity	414.775	2	2	SNX	1
1831	Gcity2001	166	6	2001	Gcity_11_p9	11	p9	FA	157.032	Gcity	463.877	2	2	SNX	2
1851	Gcity2002	167	6	2002	Gcity_11_p9	11	p9	FA	53.463	Gcity	253.227	1	1	SNX	1
1911	Gcity2003	168	6	2003	Gcity_11_p9	11	p9	FA	139.594	Gcity	394.418	2	2	SNX	1
1941	Gcity2004	169	6	2004	Gcity_11_p9	11	p9	FA	78.74	Gcity	539.269	3	3	SNX	2
1991	Gcity2005	170	6	2005	Gcity_11_p9	11	p9	FA	64.688	Gcity	236.468	1	1	SNX	1
2021	Gcity2006	171	6	2006	Gcity_11_p9	11	p9	FA	82.189	Gcity	528.004	3	3	SNX	2
2071	Gcity2007	172	6	2007	Gcity_11_p9	11	p9	FA	88.359	Gcity	380.02	2	2	SNX	1
2101	Gcity2008	173	6	2008	Gcity_11_p9	11	p9	FA	80.811	Gcity	394.713	2	2	SNX	1
2131	Gcity2009	174	6	2009	Gcity_11_p9	11	p9	FA	102.921	Gcity	479.105	2	2	SNX	2
2191	Gcity2010	175	6	2010	Gcity_11_p9	11	p9	FA	96.378	Gcity	354.028	2	1	SNX	1
2211	Gcity2011	176	6	2011	Gcity_11_p9	11	p9	FA	78.813	Gcity	252.786	1	1	SNX	1
2271	Gcity2012	177	6	2012	Gcity_11_p9	11	p9	FA	39.116	Gcity	281.999	1	1	SNX	1
2291	Gcity2013	178	6	2013	Gcity_11_p9	11	p9	FA	50.088	Gcity	202.382	1	1	SNX	1
2351	Gcity2014	179	6	2014	Gcity_11_p9	11	p9	FA	66.573	Gcity	503.824	2	3	SNX	2
2371	Gcity2015	180	6	2015	Gcity_11_p9	11	p9	FA	122.368	Gcity	546.295	3	3	SNX	2
2421	Hayes1986	61	3	1986	Hayes_11_p9	11	p9	FA	120.37	Hayes	560.464	2	2	SNX	2
2471	Hayes1987	62	3	1987	Hayes_11_p9	11	p9	FA	135.584	Hayes	678.871	3	3	SNX	3
2501	Hayes1988	63	3	1988	Hayes_11_p9	11	p9	FA	64.766	Hayes	401.996	1	1	SNX	1
2551	Hayes1989	64	3	1989	Hayes_11_p9	11	p9	FA	89.107	Hayes	403.557	1	1	SNX	1
2581	Hayes1990	65	3	1990	Hayes_11_p9	11	p9	FA	153.815	Hayes	668.082	3	3	SNX	3
2631	Hayes1991	66	3	1991	Hayes_11_p9	11	p9	FA	167.001	Hayes	541.251	2	2	SNX	2
2661	Hayes1992	67	3	1992	Hayes_11_p9	11	p9	FA	107.402	Hayes	749.317	3	3	SNX	3
2691	Hayes1993	68	3	1993	Hayes_11_p9	11	p9	FA	121.779	Hayes	877.911	3	3	SNX	3
2751	Hayes1994	69	3	1994	Hayes_11_p9	11	p9	FA	80.828	Hayes	392.419	1	1	SNX	1
2771	Hayes1995	70	3	1995	Hayes_11_p9	11	p9	FA	123.139	Hayes	399.718	1	1	SNX	1
2831	Hayes1996	71	3	1996	Hayes_11_p9	11	p9	FA	87.608	Hayes	635.544	3	3	SNX	3
2851	Hayes1997	72	3	1997	Hayes_11_p9	11	p9	FA	73.595	Hayes	534.175	2	2	SNX	2
2911	Hayes1998	73	3	1998	Hayes_11_p9	11	p9	FA	81.887	Hayes	596.7	2	3	SNX	3
2931	Hayes1999	74	3	1999	Hayes_11_p9	11	p9	FA	107.823	Hayes	491.005	2	2	SNX	2
2991	Hayes2000	75	3	2000	Hayes_11_p9	11	p9	FA	90.885	Hayes	523.977	2	2	SNX	2
3021	Hayes2001	76	3	2001	Hayes_11_p9	11	p9	FA	123.945	Hayes	643.601	3	3	SNX	3
3071	Hayes2002	77	3	2002	Hayes_11_p9	11	p9	FA	85.997	Hayes	348.949	1	1	SNX	1
3101	Hayes2003	78	3	2003	Hayes_11_p9	11	p9	FA	139.026	Hayes	517.495	2	2	SNX	2
3151	Hayes2004	79	3	2004	Hayes_11_p9	11	p9	FA	72.454	Hayes	581.876	2	3	SNX	3
3181	Hayes2005	80	3	2005	Hayes_11_p9	11	p9	FA	106.78	Hayes	533.882	2	2	SNX	2
3221	Hayes2006	81	3	2006	Hayes_11_p9	11	p9	FA	74.645	Hayes	470.796	2	1	SNX	2
3271	Hayes2007	82	3	2007	Hayes_11_p9	11	p9	FA	132.57	Hayes	775.019	3	3	SNX	3
3301	Hayes2008	83	3	2008	Hayes_11_p9	11	p9	FA	124.464	Hayes	684.653	3	3	SNX	3
3351	Hayes2009	84	3	2009	Hayes_11_p9	11	p9	FA	112.6	Hayes	501.026	2	2	SNX	2
3381	Hayes2010	85	3	2010	Hayes_11_p9	11	p9	FA	136.583	Hayes	499.249	2	2	SNX	2
3431	Hayes2011	86	3	2011	Hayes_11_p9	11	p9	FA	86.983	Hayes	433.688	1	1	SNX	2
3461	Hayes2012	87	3	2012	Hayes_11_p9	11	p9	FA	89.83	Hayes	371.34	1	1	SNX	1
3491	Hayes2013	88	3	2013	Hayes_11_p9	11	p9	FA	67.239	Hayes	413.885	1	1	SNX	1
3551	Hayes2014	89	3	2014	Hayes_11_p9	11	p9	FA	94.01	Hayes	517.462	2	2	SNX	2
3571	Hayes2015	90	3	2015	Hayes_11_p9	11	p9	FA	133.304	Hayes	464.83	2	1	SNX	2
3631	Manha1986	241	9	1986	Manha_11_p9	11	p9	FA	174.318	Manha	1034.078	3	3	SNX	3
3651	Manha1987	242	9	1987	Manha_11_p9	11	p9	FA	137.882	Manha	726.446	2	2	SNX	3
3711	Manha1988	243	9	1988	Manha_11_p9	11	p9	FA	55.97	Manha	435.896	1	1	SNX	2
3731	Manha1989	244	9	1989	Manha_11_p9	11	p9	FA	98.234	Manha	704.856	2	1	SNX	3
3791	Manha1990	245	9	1990	Manha_11_p9	11	p9	FA	135.509	Manha	832.437	2	2	SNX	3
3821	Manha1991	246	9	1991	Manha_11_p9	11	p9	FA	175.22	Manha	566.609	1	1	SNX	2
3871	Manha1992	247	9	1992	Manha_11_p9	11	p9	FA	93.261	Manha	929.572	3	3	SNX	3
3901	Manha1993	248	9	1993	Manha_11_p9	11	p9	FA	197.429	Manha	1292.346	3	3	SNX	3
3951	Manha1994	249	9	1994	Manha_11_p9	11	p9	FA	160.639	Manha	535.2	1	1	SNX	2
3981	Manha1995	250	9	1995	Manha_11_p9	11	p9	FA	188.643	Manha	761.776	2	2	SNX	3
4021	Manha1996	251	9	1996	Manha_11_p9	11	p9	FA	151.985	Manha	677.32	1	1	SNX	3
4071	Manha1997	252	9	1997	Manha_11_p9	11	p9	FA	128.045	Manha	729.662	2	2	SNX	3
4101	Manha1998	253	9	1998	Manha_11_p9	11	p9	FA	132.901	Manha	935.615	3	3	SNX	3
4151	Manha1999	254	9	1999	Manha_11_p9	11	p9	FA	173.43	Manha	874.527	2	2	SNX	3
4181	Manha2000	255	9	2000	Manha_11_p9	11	p9	FA	153.613	Manha	556.489	1	1	SNX	2
4231	Manha2001	256	9	2001	Manha_11_p9	11	p9	FA	174.588	Manha	941.576	3	3	SNX	3
4261	Manha2002	257	9	2002	Manha_11_p9	11	p9	FA	167.027	Manha	637.706	1	1	SNX	3
4291	Manha2003	258	9	2003	Manha_11_p9	11	p9	FA	160.634	Manha	773.783	2	2	SNX	3
4351	Manha2004	259	9	2004	Manha_11_p9	11	p9	FA	154.445	Manha	876.003	2	2	SNX	3
4371	Manha2005	260	9	2005	Manha_11_p9	11	p9	FA	121.906	Manha	880.122	2	3	SNX	3
4431	Manha2006	261	9	2006	Manha_11_p9	11	p9	FA	117.153	Manha	747.413	2	2	SNX	3
4451	Manha2007	262	9	2007	Manha_11_p9	11	p9	FA	177.89	Manha	1077.983	3	3	SNX	3
4511	Manha2008	263	9	2008	Manha_11_p9	11	p9	FA	170.189	Manha	1032.724	3	3	SNX	3
4531	Manha2009	264	9	2009	Manha_11_p9	11	p9	FA	131.201	Manha	928.78	2	3	SNX	3
4591	Manha2010	265	9	2010	Manha_11_p9	11	p9	FA	175.847	Manha	805.239	2	2	SNX	3
4621	Manha2011	266	9	2011	Manha_11_p9	11	p9	FA	143.216	Manha	797.998	2	2	SNX	3
4671	Manha2012	267	9	2012	Manha_11_p9	11	p9	FA	76.462	Manha	545.422	1	1	SNX	2
4701	Manha2013	268	9	2013	Manha_11_p9	11	p9	FA	186.545	Manha	635.533	1	1	SNX	3
4751	Manha2014	269	9	2014	Manha_11_p9	11	p9	FA	158.718	Manha	679.675	2	1	SNX	3
4781	Manha2015	270	9	2015	Manha_11_p9	11	p9	FA	196.419	Manha	1058.495	3	3	SNX	3
